# Elucidating the dysbiotic features of gut microbiome, interaction with the human genome, and utility as a biomarker for treatment of Parkinson’s disease

**DOI:** 10.64898/2026.05.12.724602

**Authors:** Charles F Murchison, Giacomo Antonello, Zachary D Wallen, Marissa N Dean, Adrian Verster, Kaelyn Long, Levi Waldron, Timothy R Sampson, David G Standaert, Haydeh Payami

**Affiliations:** Department of Neurology, University of Alabama at Birmingham, Birmingham, AL, 35233, USA; Aligning Science Across Parkinson’s (ASAP) Collaborative Research Network, Chevy Chase, MD, 20815, USA; Department of Biostatistics, University of Alabama at Birmingham, Birmingham, AL, 35233, USA; Graduate School of Public Health and Health Policy and Institute for Implementation Science in Population Health, City University of New York, New York, NY, USA; Pythia Informatics, Ottawa, Canada; Department of Cell Biology, Emory University School of Medicine, Atlanta GA, 30329, USA

## Abstract

Parkinson’s disease (PD) is the fastest-growing neurologic disease and a leading cause of disability worldwide. PD affects the body and mind, is progressive, and there is no prevention or cure. Gut microbiome, a recently recognized contributing factor in PD, offers new leads for understanding the underlying pathobiology and devising new treatments. Here, we present the most comprehensive study of the PD gut microbiome to date, comprising three large datasets with a sample size of 1,006 PD and 544 neurologically healthy controls, generated with uniform methodology from subject recruitment to data analysis, and characterized using deep shotgun metagenome sequencing, genome-wide genotypes, and metadata. We begin by describing the gut dysbiosis at the species, gene, pathway, and functional level. Next, we find that PD-associated genetic variants at the *SNCA* gene region are associated with increased abundance of opportunistic pathogens and depletion of fiber degraders in the PD gut. We show that the presence of opportunistic pathogens at high levels in the gut increases the penetrance of *SNCA* variants for PD risk, raising the GWAS-derived odds ratio from less than 1.5 to over 8. The genetic variants identified here control splicing of the *SNCA* transcripts into alpha-synuclein isoforms with varying affinity for pathological aggregation. These data suggest pathogens are triggers for disease in the setting of genetic susceptibility, and the link to the genome implicates the microbes in the causation of PD. Finally, shifting focus to translation, we show that not all PD patients have the same dysbiotic features, and propose a conceptual framework to identify microbiome-based biomarkers to select appropriate patients for targeted microbiome-based clinical trials and personalized treatment.
