## Extended Data 1-STORMS for "Elucidating the dysbiotic features of gut microbiome, interaction with the human genome, and utility as a biomarker for treatment of Parkinson’s disease"

### Sheet: read me
	file	title	description
	Excel	Extended Data 1-STORMS	Following guidelines for 'Strengthening The Organization and Reporting of Microbiome Studies' (STORMS), Nature Medicine PMID: 34789871
	tab 1	read me
	tab 2	EnrollmentMetaData	Describes workflow from subject enrolment to collection and QC of questionnaire metadata
	tab 3	Metagenome	Describes workflow from stool sample collection, DNA extraction, sequencing, QC, to taxonomic assignment and functional profiling
	tab 4	Genotypes	Describes workflow for genome-wide genotyping and imputation
	Each section starts with starting sample size, shows exclusions and ends with sample size in files posted online, and sample size used in present study.

### Sheet: EnrollmentMetaData
	Exclusions
	duplicated NGRC	NGRC	EC0104201B, EP0201201B, FP0016201
	lib prep NGRC	NGGRC	FC0159201, GMWA-2005, EP0114201, GMWA-1009
	Neurological condition	UAB	SC0027, SC0104, SC0563
	PD dx change	UAB	SP0025F30, SP0174, SP1042, SP1097
	overlap with DOD	UAB	SC0568, SC0146, SC0053, SC0116, SP0107, SP0926, SP0073, SP0054, SP0249, SP0191, SP0269
	falied lib PREP	UAB	SC0266, SC0587,SP0246, SP0253, SP0260, SP0267, SP0961
	failed seq, <10M	UAB	SP0002, SC0582, SP0126
	Neurological condition	DOD	DC002, DC031, DC046, DC051, DC059, DC129, DC166, DC182
	Dx change from PD to other	DOD	DP010, DP015, DP056, DP233, DP386, DP588
	Stool collected during COVID	DOD	DP289
	Swabs in DOD	DOD	SC0637, SC0558, SP1112, SP1113, SP1114
	Failed seq DOD, <10M	DOD	DP344
	Sample integrity	DOD	DC00A
	Duplicate	DOD	DP648 (duplicate of DP081; stool sample was swab collected and sequenced as UAB ID SP1110)

### Sheet: Metagenome
	Exclusions
	Failed library prep		NGRC	FC0159201, GMWA-2005, EP0114201, GMWA-1009
			UAB	SC0266, SC0587,SP0246, SP0253, SP0260, SP0267, SP0961
	Duplicates		NGRC	EC0104201B, EP0201201B, FP0016201
			UAB - NHC	SC0568, SC0146, SC0053, SC0116,
			UAB - PD	SP0107, SP0926, SP0073, SP0054, SP0249, SP0191, SP0269
			DOD	DP648 (duplicate of DP081, this sample was sequenced as SP1110)
	Neurological disease		DOD	DC002, DC031, DC046, DC051, DC059, DC129, DC166, DC182
	Failed QC		UAB	SP0002
	Swabs in DOD		DOD	SC0637, SC0558, SP1112, SP1113, SP1114
	Sequence <10M reads		UAB	SC0582, SP0126
			DOD	DP344

### Sheet: Genotypes
	Exclusions of genotyped subjects for microbiome study
	Old NGRC genotype on dbGaP not enrolled in microniome project denoted subject ID starting with WG
	Duplicates, Genotyped not imputed, old NGRC, no stool, not on SRA						WG1003222-DNAG08-10953@1020527183 is duplicate of GMWA-2007
							WG1003246-DNAG05-5220@1020495781 is duplicate of SC0138
	failed metageome library prep			NGRC	GMWA.1009	GMWA.2005	EP0114201	FC0159201
	UAB failed metageome library prep			UAB	SC0266	SC0587	SP0246	SP0253	SP0260	SP0267	SP0961
	<10 million metagenome sequences			UAB	SP0002	SP0126	SC0582
	<10 million metagenome sequences			DOD	DP344
	Swabs in DOD			NGRC	GMWA.1009	GMWA.2005	EP0114202	FC0159202
